# Phylogenomic inference suggests differential deep time phylogenetic signals from nuclear and organellar genomes in gymnosperms

**DOI:** 10.1101/2025.03.16.643507

**Authors:** Yu En Lin, Chung-Shien Wu, Yu-Wei Wu, Shu-Miaw Chaw

## Abstract

The living gymnosperms include about 1,100 species in five major groups: cycads, ginkgo, gnetophytes, Pinaceae (conifers I), and cuppressophytes (conifers II). Molecular phylogenetic studies have yet to reach a unanimously agreed relationship among them. Moreover, cytonuclear phylogenetic incongruence has been repeatedly observed in gymnosperms. We collated a comprehensive data set from available genomes and added our own high-quality assembly of a species from Podocarpaceae (the 2nd largest conifer family) to increase sampling width. We used these data to infer reconciled nuclear species phylogenies using two separate methods to ensure robustness of our conclusions. We also reconstructed organelle phylogenomic trees from 41 mitochondrial and 82 plastid genes. Our nuclear phylogeny consistently recovers the Ginkgo-cycads clade as the first lineage split from other gymnosperm clades and the Pinaceae as sister to gnetophytes (the Gne-pines hypothesis). In contrast, the mitochondrial tree places cycads as the earliest lineage in gymnosperms and gnetophytes as sister to cupressophytes (the Gne-cup hypothesis) while the plastomic tree supports the Ginkgo-cycads clade and Gnetophytes as the sister to Cupressophytes. We also examined the effect of mitochondrial RNA editing sites on the gymnosperm phylogeny by manipulating the nucleotide and amino acid sequences at these sites. Only complete removal of editing sites has an effect on phylogenetic inference, leading to a closer congruence between mitogenomic and nuclear phylogenies. This suggests that RNA editing sites carry a phylogenetic signal with distinct evolutionary traits.
