## Supplementary material for "Phylogenomic inference suggests differential deep time phylogenetic signals from nuclear and organellar genomes in gymnosperms": Table S3.xlsx

### Sheet: plastome
Table S3. Gymnosperm plastomes used in this study.
Group	Species	Size (bp)	Accession number
Conifer I	Abies alba	121243	NC_042410.1
Conifer I	Abies balsamea	121574	NC_042778.1
Conifer I	Abies beshanzuensis	121399	NC_045884.1
Conifer I	Abies chensiensis	121329	NC_041464.1
Conifer I	Abies concolor voucher DSG1575	120427	NC_039581.1
Conifer I	Abies delavayi	120141	NC_057313.1
Conifer I	Abies fabri	120027	NC_057314.1
Conifer I	Abies fanjingshanensis	120057	NC_042777.1
Conifer I	Abies fargesii	121799	NC_042775.1
Conifer I	Abies ferreana	120049	NC_062889.1
Conifer I	Abies georgei var. smithii voucher AGEOR20191228	121191	NC_054152.1
Conifer I	Abies kawakamii	121290	NC_042776.1
Conifer I	Abies koreana	121373	NC_026892.1
Conifer I	Abies nukiangensis	120017	NC_057315.1
Conifer I	Abies religiosa voucher DRD45	119423	NC_039582.1
Conifer I	Abies sibirica	121224	NC_035067.1
Conifer I	Abies veitchii	121412	NC_083131.1
Conifer I	Abies yuanbaoshanensis	121795	NC_050849.1
Conifer I	Cathaya argyrophylla	107122	NC_014589.1
Conifer I	Cedrus deodara	119299	NC_014575.1
Conifer I	Keteleeria davidiana	117720	NC_011930.1
Conifer I	Keteleeria evelyniana	116940	NC_053864.1
Conifer I	Keteleeria fortunei	117183	NC_057122.1
Conifer I	Keteleeria hainanensis isolate YX10	117381	NC_087755.1
Conifer I	Keteleeria pubescens isolate y7	117406	NC_087754.1
Conifer I	Larix cajanderi voucher EH92	122591	NC_044422.1
Conifer I	Larix decidua	122474	NC_016058.1
Conifer I	Larix gmelinii voucher EH77	122588	NC_044421.1
Conifer I	Larix griffithii var.speciosa voucher 2017LYSLs01	121958	NC_061650.1
Conifer I	Larix griffithii voucher 2017LYSLg01	121348	NC_061646.1
Conifer I	Larix himalaica voucher 2017LYSLh01	121971	NC_061647.1
Conifer I	Larix kongboensis voucher 2017LYSLk01	121334	NC_061648.1
Conifer I	Larix occidentalis voucher DSG1277	122583	NC_039583.1
Conifer I	Larix potaninii var. australis voucher 2017LYSLp01	121761	NC_061649.1
Conifer I	Larix sibirica	122560	NC_036811.1
Conifer I	Nothotsuga longibracteata	120900	NC_037407.1
Conifer I	Picea abies	124084	NC_021456.1
Conifer I	Picea asperata	124145	NC_032367.1
Conifer I	Picea brachytyla	124291	NC_063591.1
Conifer I	Picea chihuahuana voucher DSG1070	123488	NC_039584.1
Conifer I	Picea crassifolia	124126	NC_032366.1
Conifer I	Picea engelmannii isolate Se404-851	123542	NC_041067.1
Conifer I	Picea glauca	123266	NC_028594.1
Conifer I	Picea jezoensis	124146	NC_029374.1
Conifer I	Picea mariana isolate 40-10-1	123961	NC_050064.1
Conifer I	Picea morrisonicola	124168	NC_016069.1
Conifer I	Picea neoveitchii	124234	NC_043913.1
Conifer I	Picea pungens	124237	NC_067714.1
Conifer I	Picea purpurea	124233	NC_064363.1
Conifer I	Picea schrenkiana	124060	NC_057270.1
Conifer I	Picea sitchensis	120176	NC_011152.3
Conifer I	Pinus aristata isolate aris04	118422	NC_039809.1
Conifer I	Pinus armandii voucher Parm2014	117265	NC_029847.1
Conifer I	Pinus bungeana voucher Pbungeana2015	117861	NC_028421.1
Conifer I	Pinus caribaea	120570	NC_067769.1
Conifer I	Pinus contorta	120438	NC_011153.4
Conifer I	Pinus crassicorticea	119729	NC_041150.1
Conifer I	Pinus densiflora	119875	NC_042394.1
Conifer I	Pinus echinata	121746	NC_065458.1
Conifer I	Pinus elliottii	119876	NC_042788.1
Conifer I	Pinus gerardiana	117618	NC_011154.4
Conifer I	Pinus greggii voucher DSG1311	120501	NC_035947.1
Conifer I	Pinus jaliscana voucher DSG456	120715	NC_035948.1
Conifer I	Pinus koraiensis	117190	NC_004677.2
Conifer I	Pinus krempfii	116989	NC_011155.4
Conifer I	Pinus lambertiana	117239	NC_011156.4
Conifer I	Pinus massoniana	119739	NC_021439.1
Conifer I	Pinus monophylla	116479	NC_011158.4
Conifer I	Pinus morrisonicola	116636	NC_039616.1
Conifer I	Pinus nelsonii	116834	NC_011159.4
Conifer I	Pinus oocarpa voucher DSG711	120596	NC_035949.1
Conifer I	Pinus parviflora	120724	NC_039615.1
Conifer I	Pinus pinceana voucher DSG440	114082	NC_039587.1
Conifer I	Pinus pinea voucher PINE06	119971	NC_039585.1
Conifer I	Pinus ponderosa	120274	NC_067715.1
Conifer I	Pinus pumila	117400	NC_041108.1
Conifer I	Pinus rigida	121713	NC_065459.1
Conifer I	Pinus sibirica	116635	NC_028552.2
Conifer I	Pinus squamata	117327	NC_039614.1
Conifer I	Pinus strobus	115576	NC_026302.1
Conifer I	Pinus sylvestris	119758	NC_035069.1
Conifer I	Pinus tabuliformis voucher PTAB20150818V5	119646	NC_028531.1
Conifer I	Pinus taeda	121530	NC_021440.1
Conifer I	Pinus taiwanensis voucher Ptaiwanensis14	119741	NC_027415.1
Conifer I	Pinus teocote voucher DSG540	120396	NC_039586.1
Conifer I	Pinus thunbergii	119707	NC_001631.1
Conifer I	Pinus wangii	118073	NC_039613.1
Conifer I	Pinus yunnanensis	119707	NC_043856.1
Conifer I	Pseudolarix amabilis	122234	NC_030631.1
Conifer I	Pseudotaxus chienii isolate 01	129874	NC_041503.1
Conifer I	Pseudotsuga brevifolia	122348	NC_058308.1
Conifer I	Pseudotsuga sinensis	122243	NC_058742.1
Conifer I	Tsuga chinensis	120859	NC_030630.1
Conifer I	Tsuga diversifolia	120802	NC_041253.1
Conifer I	Tsuga dumosa isolate YNTS2-4	121010	NC_082211.1
Conifer I	Tsuga forrestii	120520	NC_082196.1
Conifer I	Tsuga sieboldii	120797	NC_041254.1
Conifer II	Agathis dammara	145625	NC_023119.1
Conifer II	Amentotaxus argotaenia	136657	NC_027581.1
Conifer II	Amentotaxus formosana	136430	NC_024945.1
Conifer II	Amentotaxus yunnanensis	137514	NC_060492.1
Conifer II	Araucaria angustifolia	146203	NC_039155.1
Conifer II	Araucaria araucana	146005	NC_045394.1
Conifer II	Araucaria bidwillii	146042	NC_045395.1
Conifer II	Araucaria cunninghamii	146337	NC_050253.1
Conifer II	Araucaria heterophylla	146723	NC_026450.1
Conifer II	Athrotaxis cupressoides	134248	NC_058593.1
Conifer II	Callitris rhomboidea	121117	NC_034940.1
Conifer II	Callitropsis funebris	127657	NC_050254.1
Conifer II	Callitropsis nootkatensis	127150	NC_026295.1
Conifer II	Callitropsis vietnamensis	127541	NC_026298.1
Conifer II	Calocedrus decurrens	127112	NC_045867.1
Conifer II	Calocedrus formosana	127311	NC_023121.1
Conifer II	Calocedrus rupestris	127298	NC_047223.1
Conifer II	Cephalotaxus fortunei	136195	NC_056887.1
Conifer II	Cephalotaxus griffithii	135778	NC_056888.1
Conifer II	Cephalotaxus hainanensis voucher CHAIN20171128	136877	NC_042392.1
Conifer II	Cephalotaxus harringtonia	135896	NC_056889.1
Conifer II	Cephalotaxus lanceolata	136404	NC_057234.1
Conifer II	Cephalotaxus mannii	136528	NC_056890.1
Conifer II	Cephalotaxus oliveri	134337	NC_021110.1
Conifer II	Cephalotaxus sinensis voucher CSIN20160715	135646	NC_037245.1
Conifer II	Cephalotaxus wilsoniana	136196	NC_016063.1
Conifer II	Ceratozamia hildae	165734	NC_026037.1
Conifer II	Chamaecyparis formosensis	127211	NC_034943.1
Conifer II	Chamaecyparis hodginsii	127777	NC_036996.1
Conifer II	Chamaecyparis pisifera	127187	NC_057503.1
Conifer II	Cryptomeria japonica	131810	NC_010548.1
Conifer II	Cunninghamia lanceolata	135334	NC_021437.1
Conifer II	Cupressus chengiana	128151	NC_034788.1
Conifer II	Cupressus duclouxiana	129959	NC_065031.1
Conifer II	Cupressus gigantea voucher Cglanxian-2015	128244	NC_028155.1
Conifer II	Cupressus jiangeensis voucher LJL17023	128286	NC_036939.1
Conifer II	Cupressus sempervirens	129150	NC_026296.1
Conifer II	Cupressus tonkinensis	127835	NC_039562.1
Conifer II	Cupressus torulosa	128322	NC_039563.1
Conifer II	Dacrycarpus imbricatus	133811	NC_034942.1
Conifer II	Dacrydium elatum	131671	NC_045880.1
Conifer II	Glyptostrobus pensilis	132239	NC_031354.1
Conifer II	Hesperocyparis arizonica	127158	NC_039564.1
Conifer II	Hesperocyparis benthamii	127007	NC_039565.1
Conifer II	Hesperocyparis glabra	126993	NC_026297.1
Conifer II	Hesperocyparis lindleyi	127005	NC_039566.1
Conifer II	Hesperocyparis lusitanica	127113	NC_039567.1
Conifer II	Hesperocyparis stephensonii	127186	NC_061008.1
Conifer II	Juniperus bermudiana	127659	NC_024021.1
Conifer II	Juniperus cedrus voucher JCED20150806	127126	NC_028190.1
Conifer II	Juniperus chinensis	126967	NC_065032.1
Conifer II	Juniperus communis	128334	NC_035068.1
Conifer II	Juniperus gaussenii	127712	NC_065033.1
Conifer II	Juniperus microsperma	127409	NC_037430.1
Conifer II	Juniperus monosperma	127744	NC_024022.1
Conifer II	Juniperus osteosperma	127714	NC_068784.1
Conifer II	Juniperus pingii	127546	NC_065034.1
Conifer II	Juniperus procumbens	127828	NC_065035.1
Conifer II	Juniperus przewalskii	128748	NC_062328.1
Conifer II	Juniperus przewalskii subsp. pendula	127315	NC_062329.1
Conifer II	Juniperus pseudosabina	128071	NC_077615.1
Conifer II	Juniperus recurva	127602	NC_042763.1
Conifer II	Juniperus rigida	127720	NC_062083.1
Conifer II	Juniperus sabina strain JSTL	127739	NC_039644.1
Conifer II	Juniperus scopulorum	127774	NC_024023.1
Conifer II	Juniperus semiglobosa	127469	NC_077614.1
Conifer II	Juniperus seravschanica	127610	NC_061760.1
Conifer II	Juniperus squamata	127782	NC_044076.1
Conifer II	Juniperus tibetica	127662	NC_041523.1
Conifer II	Juniperus virginiana	127770	NC_024024.1
Conifer II	Manoao colensoi	135838	NC_044893.1
Conifer II	Metasequoia glyptostroboides	131887	NC_027423.1
Conifer II	Nageia nagi	133722	NC_023120.1
Conifer II	Parasitaxus usta	85318	NC_044894.1
Conifer II	Podocarpus lambertii	133734	NC_023805.1
Conifer II	Podocarpus latifolius	134020	NC_042224.1
Conifer II	Podocarpus longifoliolatus	134029	NC_063476.1
Conifer II	Podocarpus macrophyllus	134239	NC_062731.1
Conifer II	Podocarpus neriifolius	133878	NC_048489.1
Conifer II	Podocarpus nubigenus voucher CRUB-UNCO-BCRU-PQuiroga2-BCRU	133862	NC_068717.1
Conifer II	Podocarpus parlatorei voucher CRUB-UNCO-BCRU-PQuiroga4-BCRU	133991	NC_068718.1
Conifer II	Podocarpus salignus voucher CRUB-UNCO-BCRU-PQuiroga3-BCRU	133901	NC_068719.1
Conifer II	Podocarpus sellowii voucher UFP-UFP021591	133785	NC_068720.1
Conifer II	Podocarpus totara	133259	NC_020361.1
Conifer II	Retrophyllum piresii	133291	NC_024827.1
Conifer II	Sciadopitys verticillata	138284	NC_029734.1
Conifer II	Sequoia sempervirens	133929	NC_030372.1
Conifer II	Stangeria eriopus	163548	NC_026041.1
Conifer II	Taiwania cryptomerioides	132588	NC_016065.1
Conifer II	Taiwania flousiana	131413	NC_021441.1
Conifer II	Taxodium distichum	131954	NC_034941.1
Conifer II	Taxodium mucronatum	132037	NC_045277.1
Conifer II	Taxus baccata	128653	NC_035066.1
Conifer II	Taxus brevifolia isolate 01	128304	NC_041502.1
Conifer II	Taxus calcicola isolate 01	128270	NC_041501.1
Conifer II	Taxus canadensis isolate 02	128286	NC_041499.1
Conifer II	Taxus chinensis isolate 06	128444	NC_041496.1
Conifer II	Taxus contorta isolate 03	127806	NC_041497.1
Conifer II	Taxus cuspidata isolate 02	128109	NC_041498.1
Conifer II	Taxus floridana isolate 06	129636	NC_041505.1
Conifer II	Taxus florinii isolate 05	127335	NC_041504.1
Conifer II	Taxus fuana	128001	NC_038099.1
Conifer II	Taxus globosa isolate 05	129321	NC_041500.1
Conifer II	Taxus mairei voucher NN014	127665	NC_020321.1
Conifer II	Taxus phytonii isolate 03	128361	NC_041495.1
Conifer II	Taxus wallichiana isolate 07	128276	NC_041466.1
Conifer II	Thuja koraiensis	130027	NC_048527.1
Conifer II	Thuja occidentalis	131602	NC_042177.1
Conifer II	Thuja plicata	131118	NC_042175.1
Conifer II	Thuja standishii	130772	NC_084164.1
Conifer II	Thuja sutchuenensis	130668	NC_042176.1
Conifer II	Torreya dapanshanica	136811	NC_087586.1
Conifer II	Torreya fargesii	137075	NC_029398.1
Conifer II	Torreya grandis	136949	NC_034806.1
Conifer II	Torreya jackii	136924	NC_056893.1
Conifer II	Torreya parvifolia	137106	NC_043866.1
Conifer II	Torreya taxifolia	137117	NC_063708.1
Conifer II	Wollemia nobilis voucher AF20030492AC	145630	NC_027235.1
Cycad	Bowenia serrulata	165695	NC_026036.1
Cycad	Cycas bifida	161965	NC_065481.1
Cycad	Cycas bougainvilleana voucher 11256	162098	NC_064315.1
Cycad	Cycas crassipes	162050	NC_081490.1
Cycad	Cycas edentata voucher 19454	162091	NC_064314.1
Cycad	Cycas falcata voucher 17066	162108	NC_064309.1
Cycad	Cycas ferruginea	162043	NC_081491.1
Cycad	Cycas guizhouensis	162048	NC_081492.1
Cycad	Cycas hongheensis voucher LD36	162048	NC_059061.1
Cycad	Cycas longisporophylla	162045	NC_081493.1
Cycad	Cycas longlinensis	162038	NC_081494.1
Cycad	Cycas micronesica voucher 19317	162075	NC_064311.1
Cycad	Cycas panzhihuaensis	162470	NC_031413.1
Cycad	Cycas revoluta	162489	NC_020319.1
Cycad	Cycas rumphii voucher 11254	162099	NC_064316.1
Cycad	Cycas sainathii voucher 153A	161757	NC_064317.1
Cycad	Cycas seemanii voucher 477A	162104	NC_064312.1
Cycad	Cycas shiwandashanica	162020	NC_053567.1
Cycad	Cycas sundaica voucher 10627D	162099	NC_064318.1
Cycad	Cycas szechuanensis	162083	NC_042668.1
Cycad	Cycas taitungensis	163403	NC_009618.1
Cycad	Cycas thouarsii voucher MZ2015	161770	NC_064310.1
Cycad	Cycas zeylanica voucher 11265	161759	NC_064313.1
Cycad	Dioon spinulosum	161815	NC_027512.1
Cycad	Encephalartos lehmannii	165822	NC_027514.1
Cycad	Lepidozamia peroffskyana	165939	NC_027513.1
Cycad	Macrozamia mountperriensis	166341	NC_027511.1
Cycad	Zamia furfuracea	164953	NC_026040.1
Ginkgo	Ginkgo biloba	156988	NC_016986.1
Gnetophyte	Ephedra alata	88898	NC_065600.1
Gnetophyte	Ephedra altissima	89125	NC_065601.1
Gnetophyte	Ephedra americana	89249	NC_065602.1
Gnetophyte	Ephedra andina	89243	NC_065603.1
Gnetophyte	Ephedra antisyphilitica	89158	NC_065604.1
Gnetophyte	Ephedra aphylla	89066	NC_065605.1
Gnetophyte	Ephedra breana	89275	NC_065606.1
Gnetophyte	Ephedra chilensis	89243	NC_065607.1
Gnetophyte	Ephedra ciliata	88907	NC_065608.1
Gnetophyte	Ephedra coryi	89203	NC_065609.1
Gnetophyte	Ephedra distachya	89103	NC_065610.1
Gnetophyte	Ephedra equisetina	109518	NC_011954.1
Gnetophyte	Ephedra fedtschenkoae	89158	NC_065611.1
Gnetophyte	Ephedra foeminea voucher K. Bolinder 542	109584	NC_029347.1
Gnetophyte	Ephedra foliata	89039	NC_065612.1
Gnetophyte	Ephedra fragilis	89094	NC_065613.1
Gnetophyte	Ephedra frustillata	89255	NC_065614.1
Gnetophyte	Ephedra funerea	89191	NC_065615.1
Gnetophyte	Ephedra gerardiana	89184	NC_065616.1
Gnetophyte	Ephedra intermedia	109667	NC_044772.1
Gnetophyte	Ephedra likiangensis	89122	NC_065617.1
Gnetophyte	Ephedra lomatolepis	89162	NC_065618.1
Gnetophyte	Ephedra major	89324	NC_065619.1
Gnetophyte	Ephedra milleri	89143	NC_065620.1
Gnetophyte	Ephedra minuta	89374	NC_065621.1
Gnetophyte	Ephedra monosperma	109548	NC_054357.1
Gnetophyte	Ephedra nevadensis	89276	NC_065622.1
Gnetophyte	Ephedra pachyclada	89107	NC_065623.1
Gnetophyte	Ephedra pedunculata	89214	NC_065624.1
Gnetophyte	Ephedra przewalskii	109569	NC_058775.1
Gnetophyte	Ephedra rupestris	89249	NC_065625.1
Gnetophyte	Ephedra sinica	109550	NC_044773.1
Gnetophyte	Ephedra somalensis	89134	NC_065626.1
Gnetophyte	Ephedra strobilacea	89166	NC_065627.1
Gnetophyte	Ephedra torreyana	89299	NC_065628.1
Gnetophyte	Ephedra transitoria	89216	NC_065629.1
Gnetophyte	Ephedra trifurca	89367	NC_065630.1
Gnetophyte	Ephedra tweediana	89310	NC_065631.1
Gnetophyte	Ephedra viridis	89280	NC_065632.1
Gnetophyte	Gnetum gnemon	115022	NC_026301.1
Gnetophyte	Gnetum luofuense	114795	NC_050277.1
Gnetophyte	Gnetum montanum	115019	NC_021438.1
Gnetophyte	Gnetum parvifolium	114914	NC_011942.1
Gnetophyte	Gnetum ula	113249	NC_028734.1
Gnetophyte	Welwitschia mirabilis	119726	NC_010654.1
