## Supplementary material for "Phylogenomic inference suggests differential deep time phylogenetic signals from nuclear and organellar genomes in gymnosperms": Table S4.xlsx

### Sheet: mitogenomes
Table S4. Gymnosperm mitogenomes/scaffolds used in this study.
Group	Species	Mitogenome/scaffold size (bp)	Accession number
Conifer I	Abies alba	1425148	ON378818-ON378828
Conifer I	Abies koreana	1174803	ON897690
Conifer I	Cathaya argyrophylla	18990836	PP764533-PP764541
Conifer I	Cedrus deodara	3328426	MW354105-MW354130
Conifer I	Keteleeria davidiana var. formosana*	3007643	LC651066-LC651106
Conifer I	Larix sibirica	11662539	MT797187-MT797195
Conifer I	Picea abies	1190538	MN965242-MN965284
Conifer I	Picea smithiana	1745247	MW354312-MW354344
Conifer I	Pinus armandii	890535	MW354345-MW354382
Conifer I	Pinus taeda	1191054	NC039746
Conifer I	Pseudotsuga sinensis var. wilsoniana*	1326423	LC651067-LC651106
Conifer II	Agathis dammara*	1051245	LC649230-LC649585
Conifer II	Araucaria cunninghamii	1102145	MW354095-MW354104
Conifer II	Cephalotaxus sinensis	262653	MW354131-MW354171
Conifer II	Cephalotaxus wilsoniana*	201249	LC650965-LC650996
Conifer II	Cunninghamia lanceolata	984710	MW354172-MW354204
Conifer II	Cunninghamia lanceolata var. konishii*	616139	LC650997-LC651026
Conifer II	Cupressus sempervirens	819085	MN965161-MN965190
Conifer II	Hesperocyparis glabra	748759	MN965210-MN965240
Conifer II	Metasequoia glyptostroboides	292456	MW354271-MW354311
Conifer II	Platycladus orientalis	2624300	OL703044-OL703045
Conifer II	Sciadopitys verticillata*	938214	LC649896-LC649917
Conifer II	Taiwania cryptomerioides	1199837	MW354444-MW354476
Conifer II	Taxus chinensis	469769	NC069591
Conifer II	Taxus cuspidata*	468924	MN593023
Conifer II	Taxus wallichiana	469949	NC072607
Conifer II	Thuja sutchuenensis	2455561	ON603305-ON603308
Conifer II	Nageia nagi*	634847	LC650058-LC650068
Cycad	Ceratozamia hildae	256946	MN965122-MN965159
Cycad	Cycas revoluta	354314	MW354205-MW354231
Cycad	Cycas taitungensis	414903	AP009381
Cycad	Dioon spinulosum*	246053	LC649831-LC649858
Cycad	Zamia furfuracea*	300228	LC649586-LC649611
Cycad	Zamia integrifolia	258011	MN965050-MN965087
Ginkgo	Ginkgo biloba*	346544	KM672373
Gnetophyte	Gnetum gnemon*	575501	LC783565-LC783573
Gnetophyte	Gnetum ula	1372030	LC783638-LC783658
Gnetophyte	Welwitschia mirabilis*	978846	KT313400
*The abundance of RNA editing sites were known and detected from RNA-seq mapping analyses.
